# Nematode Small RNA Pathways in the Absence of piRNAs

**DOI:** 10.1101/2021.07.23.453445

**Authors:** Maxim Zagoskin, Jianbin Wang, Ashley T. Neff, Giovana M. B. Veronezi, Richard E. Davis

## Abstract

Small RNA pathways play diverse regulatory roles in the nematode *C. elegans.* However, our understanding of small RNA pathways, their conservation, and their roles in other nematodes is limited. Here, we analyzed small RNA pathways in the parasitic nematode *Ascaris. Ascaris* has ten Argonautes with five worm-specific Argonautes (WAGOs) that are associated with secondary 5’-triphosphate small RNAs (22-24G-RNAs). These *Ascaris* WAGOs and their small RNAs target repetitive sequences (WAGO-1, WAGO-2, WAGO-3, and NRDE-3) or mature mRNAs (CSR-1, NRDE-3, and WAGO-3) and are similar to the *C. elegans* mutator, nuclear, and CSR-1 small RNA pathways. *Ascaris* CSR-1 likely functions to “license” gene expression in the absence of an *Ascaris* piRNA pathway. *Ascaris* ALG-4 and its associated 26G-RNAs target and appear to repress specific mRNAs during meiosis in the testes. Notably, *Ascaris* WAGOs (WAGO-3 and NRDE-3) small RNAs change their targets between repetitive sequences and mRNAs during spermatogenesis or in early embryos illustrating target plasticity of these WAGOs. We provide a unique and comprehensive view of mRNA and small RNA expression throughout nematode spermatogenesis that illustrates the dynamics and flexibility of small RNA pathways. Overall, our study provides key insights into the conservation and divergence of nematode small RNA pathways.
