## Supplemental Table 1 for "Nematode Small RNA Pathways in the Absence of piRNAs"

### Sheet: Table S1
Small RNA Pathways	C. elegans gene	Ascaris chromosome	Start	End	Ascaris gene	Strand	GenBank Accession	Description	M1	M2	M3	M4	M5	M6	M7	M8	F1	F2	F3	F4	F5	E1	E2	E3	E4	E5	E6	E7	E8	E9	E10	L1	L2	Muscle	Intestine	Carcass	Highest_expression	Enriched_tissue
Ascaris Argonautes	Catalytic Tetrad
AsALG-1	Yes (D/E/D/H)	chr19	4458043	4471466	ascaris_gene_12048	-	HQ611964	Argonaute ALG-1	21.5	23.4	31	27.7	12.4	1.4	0.8	4.8	93.4	54.2	56.2	11.9	2.8	9.6	13	18.3	27.9	25.7	38.7	42.1	42.3	58.4	78.5	40.4	7.6	0.3	2.5	2	late_embryo	not_enriched
AsALG-4	Yes (D/E/D/D)	chr7	12118054	12141251	ascaris_gene_05665	-	HQ611965	Argonaute ALG-4;	3	2.4	1.1	2.9	34.4	62.7	40.5	4.4	1	1.1	1.1	0.8	1.1	2.1	2.1	4	2.5	2.7	3	3.2	0.2	0.2	1.3	0.3	0	0	0	0.5	testis	testis
AsALG-5	Yes (D/E/D/H)	chr18	4714106	4733778	ascaris_gene_11603	-	HQ611966	Argonaute ALG-5	7.8	4.9	6	4.2	2	0.2	0	0.7	10.3	4.2	4.5	1.5	1.8	2.9	2.7	3.3	5.8	8.3	12.5	7.3	12.5	12.7	8.3	4	0.7	0.5	0.4	1.1	late_embryo	not_enriched
AsALG-6	NO (D/E/S/H)	chr5	5452999	5472595	ascaris_gene_03788	+	HQ611967	Argonaute ALG-6	23.6	28.2	28.9	20.6	11.8	1.5	0.5	4.5	30.2	15.6	17.1	4.5	4.5	23.1	22.1	25.7	33.7	21.1	24.9	17.9	5	2	1.3	1.5	0	0.5	0	1	zygote	not_enriched
AsALG-7	Yes (D/E/D/H)	chr11	1414478	1438678	ascaris_gene_07699	-	HQ611968	Argonaute Alg-7	39.8	43.7	24.6	17.1	19.8	5.6	2.7	2.2	9.5	7.8	7.6	3.9	2.7	8.8	7.8	9.3	14.9	13.7	13.7	10.2	17.3	15.1	10.2	8.5	2.2	2	1.5	2.7	testis	testis
AsWAGO-1	NO (D/E/D/A)	chr1	15908083	15930379	ascaris_gene_00855	-	HQ611970	Argonaute WAGO-1	80.5	81.2	47.5	92.4	65.3	7.7	3.6	10.9	17	11.7	13.4	6.1	9.5	87.6	88.5	80.1	124.7	105.5	74.5	50.7	22.6	10.1	6.4	5.1	0.8	7.8	27.9	65.4	zygote	not_enriched
AsWAGO-2	NO (S/T/G/S)	chr6	12439274	12465887	ascaris_gene_04899	+	HQ611971	Argonaute WAGO-2	24.6	25.7	23.5	23.5	10	0.9	0.7	5	32.6	31.3	33.2	11.1	9.6	48.6	46.9	42.4	37	26.1	31.4	16.5	8.4	6	5.1	4.2	1.3	1.4	10	4.3	zygote	zygote
AsWAGO-3	Yes (D/E/D/D)	chr18	3708903	3728538	ascaris_gene_11531	+	HQ611972	Argonaute WAGO-3 (C04F12.1-like)	14.9	16	14.7	15.3	8.8	2	1	3	8.9	5.1	5.2	1.7	1	2.1	2.3	2.7	3.4	10.9	10.1	9.8	20.6	20.8	18.9	15.2	2.8	3	29.9	26.9	intestine	not_enriched
AsCSR-1	Yes (D/E/D/D)	chr17	2927127	2946141	ascaris_gene_11056	-	HQ611969	Argonatue CSR-1	109.2	131.6	105.1	121.5	141.1	70.1	35.3	18.4	180.1	96.2	104.3	12.4	29.3	126.7	206	240.7	335.8	193.3	131.3	51.7	8	2.9	4	4.9	1.1	2	5.5	3.2	zygote	zygote
AsNRDE-3	NO (D/A/G/R)	chr5	4557517	4582095	ascaris_gene_03731	-	HQ611973	Argonaute NRDE-3 (Nuclear)	19	22	15.3	12.8	38.2	18.6	6.2	3.1	33.2	19	20	5.5	5.8	24.7	28.1	33.5	33.2	51.5	49.6	30.7	25.5	24.2	11.7	8.6	1.5	2.9	2.7	2.6	early_embryo	not_enriched
Ascaris RdRPs
RdRP 1	ego-1 or rrf-1	chr8	1412361	1451674	ascaris_gene_05790	-	HQ611977	RNA-dependent RNA polymerase RdRP-1	12.5	14	11.8	20	36.8	6.9	3	2.1	8.6	6	6.4	2	1	3.5	2.9	2.2	4.3	3.3	1.7	0.5	1.8	2	3.3	2.9	0.7	0.3	2.3	0.9	testis	testis
RdRP 2	rrf-1 or ego-1	chr1	3602126	3640615	ascaris_gene_00191	+	HQ611978	RNA-dependent RNA polymerase RdRP-2	5.5	5.5	3.7	4.2	3.3	0.4	0.2	0.7	2.8	2.6	2.4	1.8	0.4	1.3	1.1	0.7	2.6	1.8	2	1.7	4	3.7	3.5	2.9	0.2	0.4	0.6	0.4	low_expression	low_expression
RdRP 3	rrf-3	chr2	751145	785712	ascaris_gene_01050	+	HQ611979	RNA-dependent RNA polymerase RdRP-3	11.3	10	6.5	16.3	58.3	3.7	1.7	0.6	14.1	6.7	8.1	5.5	2	12	11.5	15.2	19.8	10.7	10.9	7.4	9.2	5.7	7.8	3.1	0.6	1.8	0.9	0.9	testis	not_enriched
miRNA
	alg-1	chr19	4458043	4471466	ascaris_gene_12048	-	HQ611964	Argonaute ALG-1	21.5	23.4	31	27.7	12.4	1.4	0.8	4.8	93.4	54.2	56.2	11.9	2.8	9.6	13	18.3	27.9	25.7	38.7	42.1	42.3	58.4	78.5	40.4	7.6	0.3	2.5	2	late_embryo	not_enriched
	dcr-1	chr12	1368927	1402556	ascaris_gene_08345	+	HQ611974	miRNA processing factor	26.1	25.6	21.5	17.4	14.5	2.9	2.1	2.4	2.5	1.1	1.4	2.9	2.7	2.4	2.5	2.4	4.6	8.1	12.7	10.5	23.4	21.2	22.1	15.1	2.4	6.8	4.8	4.6	late_embryo	not_enriched
	pasha	chr1	1826955	1897512	ascaris_gene_00093	-	HQ611976	miRNA processing factor	42.6	36.7	35.3	25.8	21.6	14.1	7.3	3.5	5.8	3.5	3.8	2.7	1.1	4.8	4.6	6.2	9.3	12.4	9.7	4.4	6.4	4.6	4.6	3.1	0.4	0.5	1.5	0.9	testis	testis
	drosha	chr15	5528651	5564322	ascaris_gene_10272	+	HQ611975	miRNA processing factor	24.3	28.9	26.1	39.2	32.1	4.4	1.4	5.2	12.9	8.2	7.8	4	6.4	19.9	15.9	15.9	21.1	41	26.3	28.3	40.6	43.6	40.2	28.3	7.8	6	3.2	9.2	late_embryo	not_enriched
	ain-1	chrX1	1594921	1610151	ascaris_gene_12286	-	JI166032	miRNA RISC complex factor	10.3	7.4	8.2	6.6	3.9	0.6	0.6	4.1	67.2	65.1	64.1	9.9	12	12.8	14.6	21	14.8	22	17.7	24.5	29.1	43.1	56.3	50.1	29.5	2.5	6.4	2.3	ovary	not_enriched
	nhl-2	chr12	6339984	6370362	ascaris_gene_08672	-	JI165920	Nhl-2	21.1	22.4	16.8	12.5	12.1	2.9	1.3	2.7	24.9	15.2	15.5	3	2.7	12.6	10.9	12.3	11.2	19.1	11.9	10.7	9.4	10.5	11.3	7.4	1.8	0.5	1.4	1.9	early_embryo	not_enriched
	vig-1	chr18	5039655	5051965	ascaris_gene_11629	-		miRNA RISC complex factor, RNA-binding	45.1	57.8	52.6	63.6	71.1	22.8	8.5	7.8	32	18.3	17.3	7.3	36.1	143.7	198.5	292.9	182	236.1	266.6	318.2	190.8	129.4	87.6	51.3	29.3	45.1	41.1	51.1	early_embryo	not_enriched
	tsn-1	chrX5	2244380	2260469	ascaris_gene_15329	-		Nuclease domain-containing protein 1	24.1	28.4	20.3	40.4	35.1	4	4	20.9	70.4	42.3	42.6	26.5	28.4	35.6	36.1	35.3	36.1	32.4	28.9	21.1	28.1	27.8	42	30	7.2	114.3	39.1	65.6	muscle	muscle
	cgh-1	chr3	13062450	13096616	ascaris_gene_02547	-		ATP-dependent RNA helicase cgh-1	50.4	51	46.1	42	20.7	4.3	1	5.3	42.3	46.2	45.8	12.4	5.1	35	26.7	25.6	30.2	50.4	51.7	31.8	22.2	16.8	14.2	10.8	1.4	4.6	3.3	6.1	early_embryo	not_enriched
	cgh-1	chr1	96822	134440	ascaris_gene_00004	-		ATP-dependent RNA helicase cgh-1	41.4	47.1	40	49.7	21.6	2.9	1.5	11.2	62	64.7	63.4	20.3	9.7	61.8	54.3	55.2	64.2	76.3	76.6	50.2	33	24.2	19.8	13.2	2.7	8.4	5.7	10.1	early_embryo	not_enriched
	dcs-1	chr19	1845323	1849979	ascaris_gene_11857	+		Decapping scavenger enzyme, DcpS	3.6	2.8	5	9.3	4.3	0	0	0.7	8.5	4.3	3.6	0.7	0.7	4.3	7.1	5.7	16.4	30.6	19.9	10.7	26.4	19.9	13.5	10	1.4	0.7	0.7	1.4	early_embryo	not_enriched
	xrn-2	chr3	11498424	11507380	ascaris_gene_02441	+		3'-5' exoribonuclease	26.1	33.5	23.5	26.3	13	1.1	1.3	27.6	34.8	28.5	27	13.5	8	16.5	14.6	14.1	20.4	17	23.7	20.7	21.1	18.5	12.4	7.8	3.7	6.7	12.6	10	ovary	not_enriched
ALG-3/4 26G	missing eri-3 and eri-5
	alg-3/4	chr7	12118054	12141251	ascaris_gene_05665	-	HQ611965	Argonaute ALG-4	3	2.4	1.1	2.9	34.4	62.7	40.5	4.4	1	1.1	1.1	0.8	1.1	2.1	2.1	4	2.5	2.7	3	3.2	0.2	0.2	1.3	0.3	0	0	0	0.5	testis	testis
	rrf-3	chr2	751145	785712	ascaris_gene_01050	+	HQ611979	RNA-dependent RNA polymerase RdRP3	11.3	10	6.5	16.3	58.3	3.7	1.7	0.6	14.1	6.7	8.1	5.5	2	12	11.5	15.2	19.8	10.7	10.9	7.4	9.2	5.7	7.8	3.1	0.6	1.8	0.9	0.9	testis	not_enriched
	dcr-1	chr12	1368927	1402556	ascaris_gene_08345	+	HQ611974	DICER	26.1	25.6	21.5	17.4	14.5	2.9	2.1	2.4	2.5	1.1	1.4	2.9	2.7	2.4	2.5	2.4	4.6	8.1	12.7	10.5	23.4	21.2	22.1	15.1	2.4	6.8	4.8	4.6	late_embryo	not_enriched
	eri-1	chr5	8275856	8320784	ascaris_gene_03925	-	JI173279	ERI1 exoribonuclease 3	15.1	12.6	7.4	11.4	16.1	8.3	6.4	13.4	29	23.4	19.7	4.8	5.6	25.7	26.3	26.9	20.5	24	23	24.8	17.2	15.1	23.6	26.5	11	6.2	25.6	11	intestine	not_enriched
	rde-4	chr3	5134164	5146005	ascaris_gene_02096	-	JI170472	dsRNA binding domain-containing protein rde-4	14.3	16.5	18.7	19.7	10.9	1.9	1.5	2.4	10.9	5.3	5.6	1.7	2.4	6.6	9.2	11.4	10.9	14.8	15.3	15.6	18.7	15.8	13.1	8.8	5.1	3.4	10.7	4.1	late_embryo	not_enriched
	drh-3	chr9	10645994	10673120	ascaris_gene_06989	-	JI165061	ATP-dependent RNA helicase	41.2	47.4	40.9	71.4	70.2	9.5	4.8	9.5	15.1	13.3	13	13.7	10.8	27.5	22.7	16.4	19.9	16.9	13.5	18.8	20.5	23.8	15.5	14.3	7.7	6.1	10.6	12.8	testis	testis
	gstf-1	chr13	4404093	4411376	ascaris_gene_09121	-		Gametocyte-specific factor 1-like (GSTF-1)	12.9	15.3	9.6	12.3	6.6	1.5	0.9	0.6	3.6	3	2.4	1.8	4.2	13.8	9.9	8.1	12	12.9	9.9	8.1	17.4	18.6	14.4	11.7	1.2	2.1	0.9	3.3	late_embryo	late_embryo
	pir-1	chr17	1204210	1221260	ascaris_gene_10954	-	JI172438	R/RNP complex-1-interacting phosphatase	74.7	74.3	69.7	76.6	88.5	12.4	23.8	8.7	21.5	18.8	20.6	28.4	71.1	149.9	83	58.7	67.4	74.7	75.7	53.6	77.5	66	61.9	33.9	16	22	33.9	40.3	zygote	not_enriched
CSR-1 22G
	csr-1	chr17	2927127	2946141	ascaris_gene_11056	-	HQ611969	Argonatue CSR-1	109.2	131.6	105.1	121.5	141.1	70.1	35.3	18.4	180.1	96.2	104.3	12.4	29.3	126.7	206	240.7	335.8	193.3	131.3	51.7	8	2.9	4	4.9	1.1	2	5.5	3.2	zygote	zygote
	ego-1	chr8	1412361	1451674	ascaris_gene_05790	-	HQ611977	RNA-dependent RNA polymerase	12.5	14	11.8	20	36.8	6.9	3	2.1	8.6	6	6.4	2	1	3.5	2.9	2.2	4.3	3.3	1.7	0.5	1.8	2	3.3	2.9	0.7	0.3	2.3	0.9	testis	testis
	wago-2	chr6	12439274	12465887	ascaris_gene_04899	+	HQ611971	Argonaute WAGO-2	24.6	25.7	23.5	23.5	10	0.9	0.7	5	32.6	31.3	33.2	11.1	9.6	48.6	46.9	42.4	37	26.1	31.4	16.5	8.4	6	5.1	4.2	1.3	1.4	10	4.3	zygote	zygote
	ekl-1	chr19	1737257	1748267	ascaris_gene_11849	-		Tudor domain containing protein	10.8	11.3	14.4	15.3	12.5	2.8	0.8	2	9.9	5.7	6.5	2.5	2.8	15	10.2	8.5	15	12.5	9.6	5.4	15.6	17.5	12.2	6.5	0.8	0.6	1.1	1.4	late_embryo	not_enriched
	drh-3	chr9	10645994	10673120	ascaris_gene_06989	-	JI165061	ATP-dependent RNA helicase	41.2	47.4	40.9	71.4	70.2	9.5	4.8	9.5	15.1	13.3	13	13.7	10.8	27.5	22.7	16.4	19.9	16.9	13.5	18.8	20.5	23.8	15.5	14.3	7.7	6.1	10.6	12.8	testis	testis
	cde-1	chr14	2083211	2109048	ascaris_gene_09522	+	JI167978	Terminal uridylyltransferase 7 (cde-1, cid-1, pup-1)	12.7	13.8	17.7	16.7	17.4	23.6	20.3	2.4	4.5	3	2.9	2.6	1.8	4.2	4.9	6.3	6.7	10.4	10.7	9.8	18.7	22.3	22.3	15.2	2.1	0.3	1.8	1.2	late_embryo	not_enriched
	pir-1	chr17	1204210	1221260	ascaris_gene_10954	-	JI172438	R/RNP complex-1-interacting phosphatase	74.7	74.3	69.7	76.6	88.5	12.4	23.8	8.7	21.5	18.8	20.6	28.4	71.1	149.9	83	58.7	67.4	74.7	75.7	53.6	77.5	66	61.9	33.9	16	22	33.9	40.3	zygote	not_enriched
	pir-1	chr17	1204210	1221260	ascaris_gene_10954	-	JI172438	R/RNP complex-1-interacting phosphatase	74.7	74.3	69.7	76.6	88.5	12.4	23.8	8.7	21.5	18.8	20.6	28.4	71.1	149.9	83	58.7	67.4	74.7	75.7	53.6	77.5	66	61.9	33.9	16	22	33.9	40.3	zygote	not_enriched
WAGO 22G (Mutator)	missing rsd-6, mut-2, mut-8, mut-15, mut-16, rde-10, and rde-11
	wago-1	chr1	15908083	15930379	ascaris_gene_00855	-	HQ611970	Argonaute WAGO-1	80.5	81.2	47.5	92.4	65.3	7.7	3.6	10.9	17	11.7	13.4	6.1	9.5	87.6	88.5	80.1	124.7	105.5	74.5	50.7	22.6	10.1	6.4	5.1	0.8	7.8	27.9	65.4	zygote	not_enriched
	wago-2	chr6	12439274	12465887	ascaris_gene_04899	+	HQ611971	Argonaute WAGO-2	24.6	25.7	23.5	23.5	10	0.9	0.7	5	32.6	31.3	33.2	11.1	9.6	48.6	46.9	42.4	37	26.1	31.4	16.5	8.4	6	5.1	4.2	1.3	1.4	10	4.3	zygote	zygote
	wago-2	chr6	12439274	12465887	ascaris_gene_04899	+	HQ611971	Argonaute WAGO-2	24.6	25.7	23.5	23.5	10	0.9	0.7	5	32.6	31.3	33.2	11.1	9.6	48.6	46.9	42.4	37	26.1	31.4	16.5	8.4	6	5.1	4.2	1.3	1.4	10	4.3	zygote	zygote
	nrde-3	chr5	4557517	4582095	ascaris_gene_03731	-	HQ611973	Argonaute NRDE-3 (nuclear)	19	22	15.3	12.8	38.2	18.6	6.2	3.1	33.2	19	20	5.5	5.8	24.7	28.1	33.5	33.2	51.5	49.6	30.7	25.5	24.2	11.7	8.6	1.5	2.9	2.7	2.6	early_embryo	not_enriched
	rrf-1	chr1	3602126	3640615	ascaris_gene_00191	+	HQ611978	RNA-dependent RNA polymerase RdRP1	5.5	5.5	3.7	4.2	3.3	0.4	0.2	0.7	2.8	2.6	2.4	1.8	0.4	1.3	1.1	0.7	2.6	1.8	2	1.7	4	3.7	3.5	2.9	0.2	0.4	0.6	0.4	low_expression	low_expression
	drh-3	chr9	10645994	10673120	ascaris_gene_06989	-	JI165061	ATP-dependent RNA helicase	41.2	47.4	40.9	71.4	70.2	9.5	4.8	9.5	15.1	13.3	13	13.7	10.8	27.5	22.7	16.4	19.9	16.9	13.5	18.8	20.5	23.8	15.5	14.3	7.7	6.1	10.6	12.8	testis	testis
	mut-7	chr13	5535757	5559199	ascaris_gene_09190	+	JI166580	putative exonuclease mut-7	34.6	41.6	33.2	33.9	12.5	2	1.1	3.3	4.4	2.2	2.4	4.6	5.2	18.8	18.2	16.4	21	25.2	33	17.7	20.3	19.9	15.3	9.8	1.3	5.9	5.7	6.3	early_embryo	not_enriched
	mut-14	chr7	10375260	10397419	ascaris_gene_05550	+		ATP-dependent RNA helicase	7.7	9	7.8	11.5	16.4	2.6	1.2	1.9	4.3	3.4	3.2	1.8	1.7	7.3	6.4	7.5	7.2	12.4	11.4	10.6	17.1	19.8	21	15.9	2.4	0.9	1.8	1.9	late_embryo	late_embryo
	pir-1	chr17	1204210	1221260	ascaris_gene_10954	-	JI172438	R/RNP complex-1-interacting phosphatase	74.7	74.3	69.7	76.6	88.5	12.4	23.8	8.7	21.5	18.8	20.6	28.4	71.1	149.9	83	58.7	67.4	74.7	75.7	53.6	77.5	66	61.9	33.9	16	22	33.9	40.3	zygote	not_enriched
	pir-1	chr17	1204210	1221260	ascaris_gene_10954	-	JI172438	R/RNP complex-1-interacting phosphatase	74.7	74.3	69.7	76.6	88.5	12.4	23.8	8.7	21.5	18.8	20.6	28.4	71.1	149.9	83	58.7	67.4	74.7	75.7	53.6	77.5	66	61.9	33.9	16	22	33.9	40.3	zygote	not_enriched
	rde-12	chr11	748938	787211	ascaris_gene_07665	+		ATP-dependent RNA helicase	37	30.4	33.1	35.3	39.2	6.4	5	2.7	23.4	24.1	25.9	13.2	44.2	82.4	71.6	103.7	100.6	101.5	81.8	48.4	40.6	28.5	19.9	23.4	5.5	10.1	80.6	13.1	zygote	not_enriched
	rsd-3	chrX1	11456622	11476214	ascaris_gene_12861	+		Required for RNAi spreading	9.9	11	9.7	17.3	17.5	1.9	0.8	4.4	28.9	22.8	22.3	6.5	4.2	5.3	4	3.2	4.6	10.5	7.6	6.3	9.7	13.9	16.9	10.1	3.6	4	2.3	3.6	ovary	not_enriched
Nuclear or heritable RNAi	missing hrde-1, nrde-1, and nrde-4
	nrde-3	chr5	4557517	4582095	ascaris_gene_03731	-	HQ611973	Argonaute NRDE-3 (nuclear)	19	22	15.3	12.8	38.2	18.6	6.2	3.1	33.2	19	20	5.5	5.8	24.7	28.1	33.5	33.2	51.5	49.6	30.7	25.5	24.2	11.7	8.6	1.5	2.9	2.7	2.6	early_embryo	not_enriched
	nrde-2	chr17	2809330	2839907	ascaris_gene_11047	-	JI165799	NRDE-2 homolog	27.2	29.4	27	29	27.4	14.6	5.8	2.6	6.2	3.2	3.6	1.8	3	7.2	9.2	14.4	10	11.8	13	14.4	15	16.4	17.8	13.2	3.6	1.8	2.6	3	testis	not_enriched
	ZNFX-1 (hrr-1)	chr8	10979423	11018480	ascaris_gene_06342	-		nfx1-type zinc finger-containing protein 1	19.8	20	16	13.6	8.3	1.2	0.8	2	13.3	18.5	19.1	8	6.2	16.7	23.5	30.7	42.5	44.1	57.8	59.7	19.4	5.7	3.9	3.8	0.4	1.2	9.1	4.1	early_embryo	early_embryo
Exogenous RNAi	missing rde-1, rde-8, sid-2, nyn-1, and nyn-2
	dcr-1	chr12	1368927	1402556	ascaris_gene_08345	+	HQ611974	DICER - small RNA processing factor	26.1	25.6	21.5	17.4	14.5	2.9	2.1	2.4	2.5	1.1	1.4	2.9	2.7	2.4	2.5	2.4	4.6	8.1	12.7	10.5	23.4	21.2	22.1	15.1	2.4	6.8	4.8	4.6	late_embryo	not_enriched
	rde-4	chr3	5134164	5146005	ascaris_gene_02096	-	JI170472	dsRNA binding domain-containing protein	14.3	16.5	18.7	19.7	10.9	1.9	1.5	2.4	10.9	5.3	5.6	1.7	2.4	6.6	9.2	11.4	10.9	14.8	15.3	15.6	18.7	15.8	13.1	8.8	5.1	3.4	10.7	4.1	late_embryo	not_enriched
	drh-3	chr9	10645994	10673120	ascaris_gene_06989	-	JI165061	ATP-dependent RNA helicase	41.2	47.4	40.9	71.4	70.2	9.5	4.8	9.5	15.1	13.3	13	13.7	10.8	27.5	22.7	16.4	19.9	16.9	13.5	18.8	20.5	23.8	15.5	14.3	7.7	6.1	10.6	12.8	testis	testis
	drh-1	chr5	11170692	11199110	ascaris_gene_04085	-	JI168098	ATP-dependent RNA helicase	7.3	7.8	5.7	10.6	49.1	21.3	5.5	1.3	2.6	1.3	1.3	1.8	1.3	2.1	2.6	2.6	5.5	6.2	7.3	5.5	28.1	26	22.6	23.6	2.9	2.1	5.2	3.1	late_embryo	late_embryo
	rrf-1	chr1	3602126	3640615	ascaris_gene_00191	+	HQ611978	RNA-dependent RNA polymerase RdRP1	5.5	5.5	3.7	4.2	3.3	0.4	0.2	0.7	2.8	2.6	2.4	1.8	0.4	1.3	1.1	0.7	2.6	1.8	2	1.7	4	3.7	3.5	2.9	0.2	0.4	0.6	0.4	low_expression	low_expression
	sid-1	chr11	5446384	5466010	ascaris_gene_07963	+	JI169268	Systemic RNAi (RNA transporter)(RNAi spreading)	28.3	29.9	27	25.1	40.7	11.1	7.8	2.9	26.7	16.3	17.2	6.2	5.9	9.8	10.7	12.4	13.7	16.3	15.9	15.9	26	26.4	23.1	17.9	4.6	0.7	17.2	2	late_embryo	not_enriched
piRNA (21U) - absent	missing prg-1 and henn-1
ERGO-1 26G - absent	missing ergo-1, henn-1, eri-9, mut-16, eri-6, eri-7, eri-3, and eri-5
	eri-1	chr16	4855339	4866790	ascaris_gene_10712	-	JI173279	3'-5' exonuclease eri-1	8.3	8.8	7.3	6.7	5.7	1	0.5	0.5	2.6	1.6	1.6	1	3.1	6.2	5.7	6.7	9.3	5.2	4.2	3.6	2.6	2.6	2.1	1	1	0	0	0.5	zygote	not_enriched
	drh-3	chr9	10645994	10673120	ascaris_gene_06989	-	JI165061	putative atp-dependent r helicase ddx58	41.2	47.4	40.9	71.4	70.2	9.5	4.8	9.5	15.1	13.3	13	13.7	10.8	27.5	22.7	16.4	19.9	16.9	13.5	18.8	20.5	23.8	15.5	14.3	7.7	6.1	10.6	12.8	testis	testis
	rde-4	chr3	5134164	5146005	ascaris_gene_02096	-	JI170472	dsRNA binding domain-containing protein rde-4	14.3	16.5	18.7	19.7	10.9	1.9	1.5	2.4	10.9	5.3	5.6	1.7	2.4	6.6	9.2	11.4	10.9	14.8	15.3	15.6	18.7	15.8	13.1	8.8	5.1	3.4	10.7	4.1	late_embryo	not_enriched
Other genes	missing deps-1, meg-3, meg-4 , rsd-2, sid-2, simr-1, smut-1
	emb-4	chr11	1732106	1763591	ascaris_gene_07721	+		intron-binding protein aquarius (EMB-4 helicase)	14.4	19.3	16	15.6	6.8	1.3	0.6	4.5	7.4	4.5	4.9	2	0.5	3.1	3.1	3.3	5.8	9	10.3	8.8	9.2	7.7	6.3	4.9	1.9	0.5	1	1.3	testis	not_enriched
	morc-1	chr4	12620863	12650816	ascaris_gene_03369	+		MORC family CW-type zinc finger protein 2A	21.7	23.8	19.4	19.2	8.6	1.4	0.7	4.3	14.3	11.1	11.4	6.6	5.9	20.8	12.3	8.3	12.6	21.9	21	15.2	31.1	28.1	17.7	19.5	2.4	4.2	2.5	11.1	late_embryo	not_enriched
	smg-2	chrX1	21840121	21870448	ascaris_gene_13435	-	JI164253	Regulator of nonsense transcripts 1 (smg-2)	34.1	41.1	39.4	45.3	30.3	2.7	1.3	11.4	61.8	26.7	28.1	6.6	12.3	49.2	59	77.4	63	93.9	63.1	62.8	76.8	91.7	62.1	26.3	7.6	3.5	9.2	7.4	late_embryo	not_enriched
