## Supplemental Table 2 for "Nematode Small RNA Pathways in the Absence of piRNAs"

### Sheet: Table S2
Library	INPUT/AGO	Developmental stage	Reads # (18-30nt)	Norm (30 M)
ALG1_testis	ALG1	testis	20258575	1.48085
ALG1_ovary	ALG1	ovary	25894531	1.15855
ALG1_4cell	ALG1	4cell	6041327	4.9658
ALG4_M1	ALG4	M1	21920380	1.36859
ALG4_M2	ALG4	M2	17303681	1.73374
ALG4_M3	ALG4	M3	20147308	1.48903
ALG4_M4	ALG4	M4	17019710	1.76266
ALG4_M5	ALG4	M5	14594971	2.0555
ALG4_M6	ALG4	M6	33061039	0.907412
ALG4_M7	ALG4	M7	20076957	1.49425
ALG4_testis	ALG4	testis	24413409	1.22883
ALG4_ovary	ALG4	ovary	13781368	2.17685
ALG4_4cell	ALG4	4cell	11785658	2.54547
WAGO1_M1	WAGO1	M1	64894596	0.462288
WAGO1_M2	WAGO1	M2	27650140	1.08499
WAGO1_M3	WAGO1	M3	78808041	0.380672
WAGO1_M4	WAGO1	M4	51542968	0.582039
WAGO1_M5	WAGO1	M5	46436116	0.646049
WAGO1_M6	WAGO1	M6	34158119	0.878269
WAGO1_M7	WAGO1	M7	35436541	0.846584
WAGO1_testis	WAGO1	testis	116225461	0.258119
WAGO1_ovary	WAGO1	ovary	81649947	0.367422
WAGO1_4cell	WAGO1	4cell	45550387	0.658611
WAGO2_M1	WAGO2	M1	19368275	1.54892
WAGO2_M2	WAGO2	M2	12643822	2.3727
WAGO2_M3	WAGO2	M3	17922560	1.67387
WAGO2_M4	WAGO2	M4	12396772	2.41998
WAGO2_M5	WAGO2	M5	21504190	1.39508
WAGO2_M6	WAGO2	M6	41636168	0.720527
WAGO2_M7	WAGO2	M7	29775560	1.00754
WAGO2_testis	WAGO2	testis	41814032	0.717463
WAGO2_ovary	WAGO2	ovary	32028287	0.936672
WAGO2_4cell	WAGO2	4cell	27291379	1.09925
CSR1_M1	CSR1	M1	49341217	0.608011
CSR1_M2	CSR1	M2	10181731	2.94645
CSR1_M3	CSR1	M3	56729787	0.528823
CSR1_M4	CSR1	M4	45346435	0.661574
CSR1_M5	CSR1	M5	63015414	0.476074
CSR1_M6	CSR1	M6	6587238	4.55426
CSR1_M7	CSR1	M7	20430927	1.46836
CSR1_testis	CSR1	testis	84083235	0.356789
CSR1_ovary	CSR1	ovary	36661269	0.818302
CSR1_4cell	CSR1	4cell	86131360	0.348305
WAGO3_M1	WAGO3	M1	41338185	0.725721
WAGO3_M2	WAGO3	M2	13452144	2.23013
WAGO3_M3	WAGO3	M3	23253295	1.29014
WAGO3_M4	WAGO3	M4	16275541	1.84326
WAGO3_M5	WAGO3	M5	44131606	0.679785
WAGO3_M6	WAGO3	M6	20300969	1.47776
WAGO3_M7	WAGO3	M7	20213402	1.48416
WAGO3_testis	WAGO3	testis	29132141	1.02979
WAGO3_ovary	WAGO3	ovary	22265707	1.34736
WAGO3_4cell	WAGO3	4cell	40916382	0.733203
NRDE3_M1	NRDE3	M1	24032409	1.24831
NRDE3_M2	NRDE3	M2	28945864	1.03642
NRDE3_M3	NRDE3	M3	15718655	1.90856
NRDE3_M4	NRDE3	M4	6300983	4.76116
NRDE3_M5	NRDE3	M5	21045060	1.42551
NRDE3_M6	NRDE3	M6	30055113	0.998166
NRDE3_M7	NRDE3	M7	17823901	1.68313
NRDE3_testis	NRDE3	testis	70567291	0.425126
NRDE3_ovary	NRDE3	ovary	62473304	0.480205
NRDE3_4cell	NRDE3	4cell	17267975	1.73732
INPUT_M1	INPUT	M1	17376543	1.72647
INPUT_M2	INPUT	M2	7117609	4.2149
INPUT_M3	INPUT	M3	8723016	3.43918
INPUT_M4	INPUT	M4	6698090	4.47889
INPUT_M5	INPUT	M5	7530430	3.98384
INPUT_M6	INPUT	M6	3572434	8.39764
INPUT_M7	INPUT	M7	2416041	12.417
INPUT_testis	INPUT	testis	13436651	2.2327
INPUT_ovary	INPUT	ovary	15142757	1.98115
INPUT_4cell	INPUT	4cell	38435222	0.780534
